# Targeting of immune cells by human adenoviruses: CD46 receptor density influences entry of chimaeric Ad5F35 into natural killer cells

**DOI:** 10.64898/2026.06.08.730800

**Authors:** Tyler Barr, Elif Aktar, Sian L. Drake, Magdalena Karwatka, Erica B. Wilson, Ruth Hughes, G. Eric Blair, Graham P. Cook

**Affiliations:** Leeds Institute of Medical Research, School of Medicine, University of Leeds, UK; School of Molecular and Cellular Biology, Faculty of Biological Sciences, University of Leeds, UK; Bioimaging Facility, Faculty of Biological Sciences, University of Leeds, UK

## Abstract

Most adenovirus (Ad) vectors are based on the genome of human Ad type 5 (Ad5), which targets their entry to cells that express the Coxsackie and Adenovirus Receptor (CAR or CXADR). However, certain human Ads do not use CAR, for example Ad35 interacts with cell-surface CD46 and Ad3 uses desmoglein 2 (DSG2) for cell entry. In this study, a comparison of different Ad receptors using transcriptomic and proteomic databases showed that CD46 is widely expressed across human cells and tissues whereas CAR and DSG2 are more restricted to epithelial cells. We have used a hybrid virus, Ad5F35, that comprises an Ad5 genome in which the Ad5 fibre was replaced with that of Ad35, thus retargeting the virus from CAR- to CD46-expressing cells and enabling transduction of primary human NK and T cells. However, lymphocytes required approximately 10 to 20-fold more Ad5F35 particles per cell (ppc) compared to A549 epithelial cells to achieve a similar level of transduction. Consistent with this, quantitation of the cell-surface density of CD46 molecules revealed approximately 100 CD46 molecules per µm^2^ in primary NK cells compared with approximately 2000 CD46 per µm^2^ in HeLa cells, a 20-fold difference. Cell-surface CD46 density was reduced by approximately 95% by RNA interference in HeLa cells to levels that approximate those found on NK cells. Lower CD46 density reduced transduction by Ad5F35 but this could be compensated for with increased MOI. Our results identify the density of cell surface CD46 as a critical determinant of Ad5F35 transduction and demonstrate that Ad5F35 is an efficient vector for gene delivery in primary human NK cells.
