## Supplementary Table 2 for "Targeting of immune cells by human adenoviruses: CD46 receptor density influences entry of chimaeric Ad5F35 into natural killer cells"

### Sheet: Sheet1
CD45	CD46	CXADR	DSG2	CDH1	EpCAM	Tissue type	Cell source
						Renal carcinoma	786-O
						Epithelial carcinoma	A431
						Cervical carcinoma	HeLa
						Adenocarcinoma	CaLu3
						Primary melanoma	MelanomaAdh
						Primary melanoma	Melanoma NSph
						Mesothelium	HCC4012
						Mesothelium	SDM104
						Mesothelioma	SDM34
						Mesothelioma	SDM4
						Mesothelioma	SDM5
						Mesothelioma	ZL55 MPM
						Rhabdomyosarcoma	RD
						Rhabdomyosarcoma	Rh28
						Rhabdomyosarcoma	RH4
						Rhabdomyosarcoma	Ruch-2
						Osteosarcoma	U-2 OS
						Primary Brain tumour	Braintumor
						Glioblastoma	Glioblastoma
						Glioma	LN18
						Glioblastoma	LN229
						Glioma	LNT229
						Glioblastoma	T98G
						Glioblastoma	U-251 MG
						Glioblastoma	U-87 MG
						B cell leukaemia	B-ALL
						B cell lymphoma	HBL-1
						Hodgkin's lymphoma	HDLM-2
						Myeloid leukaemia	HL-60
						T cell Leukaemia	Jurkat
						Hodgkin's lymphoma	KMH2
						Hodgkin's lymphoma	L428
						Hodgkin's lymphoma	L540
						Primary lymphoma	Lymphoma
						B cell lymphoma	MedB1
						Myeloid leukaemia	NB4
						EBV Transformed Lymphoblastoid	P493-6
						B cell lymphoma	SU-DHL-6
						B cell lymphoma	SU4 (SU-DHL-4)
						B cell lymphoma	U2932
						Primary CD4+ T cells	CD4+CD25-Tcells
						Primary Natural killer cells	NK cells
						Primary arterial smooth muscle	PASMC
						Primary adipocytes	Adipocytes
						Embryonic kidney (Ad transformed)	HEK
						Mesenchymal stromal cells	hMSC
						Neuroblast/Fibroblast	IMR-32
		Detected
		Undetected
